# MegaKG: Toward an explainable knowledge graph for early drug development

**DOI:** 10.1101/2024.03.27.586981

**Authors:** Jianqiang Dong, Junwu Liu, Yifan Wei, Peilin Huang, Qiong Wu

**Affiliations:** MegaRobo Technologies Co., Ltd, Beijing, China

## Abstract

In biomedical research, the utilization of Knowledge Graph (KG) has proven valuable in gaining deep understanding of various processes. In this study, we constructed a comprehensive biomedical KG, named as MegaKG, by integrating a total of 23 primary data sources, which finally consisted of 188, 844 nodes/entities and 9, 165, 855 edges/relations after stringent data processing. Such a massive KG can not only provide a holistic view of the entities of interest, but also generate insightful hypotheses on unknown relations by applying AI computations. We focused on the interplay of the key elements in drug development, such as genes, diseases and drugs, and aimed to facilitate practical applications that could benefit early drug development in industries. More importantly, we placed much emphasis on the exploitability of the predictions generated by MegaKG. This may greatly help researchers to assess the feasibility or design appropriate downstream validation experiments, making AI techniques more than just black-box models. In this regard, NBFNet was adopted, which combines the advantages of both traditional path-based methods and more recently developed GNN-based ones. Performance evaluation experiments indicated superior results by MegaKG. We also conducted real case studies to validate its practical utility in various scenarios, including target prediction, indication extension and drug repurposing. All these experiments highlighted the potential of MegaKG as a valuable tool in driving innovation and accelerating drug development in pharmaceutical industry.
