## Supplementary Table 1-5 for "MegaKG: Toward an explainable knowledge graph for early drug development"

### Sheet: Supp.Table 1
Node Type	Number	Percent (%)	Data Sources
Anatomy	14456	7.65	UBERON, Bgee
Phenotype	16002	8.47	HPO, DisGeNET, SIDER, Clinical Trials, OpenTarget, DrugBank, DrugCentral, TTD, BioSNAP
Pathway	17435	9.23	Reactome, KEGG, DAR
Disease	24007	12.71	HPO, DisGeNET, SIDER, Clinical Trials, OpenTarget, DrugBank, DrugCentral, TTD,BioSNAP,DAR, KEGG, MONDO, Hetionet
Gene	35908	19.01	NCBI, HIPPIE, TF-Marker, TRRUST, KEGG, Reactome, HPO, DisGeNET, OpenTarget, DrugBank, DrugCentral, TTD, DAR, KEGG, DGIdb
Drug	38199	20.23	KEGG, Clinical Trials, OpenTarget, DrugBank, DrugCentral, TTD, BioSNAP, DGIdb, SIDER
BP/MF/CC	42837	22.68	GeneOntology, NCBI
Total	188844	100	23 primary data sources

### Sheet: Supp.Table2
Relation type	Number	Percent (%)	Data Sources	label
Gene_Anatomy	4141679	45.186	Bgee	Present, Abscent
Drug_Drug	1419981	15.4921	DrugBank	DDI（many）
Gene_Gene	849653	9.26976	HIPPIE, TF-Marker, TRRUST	interaction, Regulate, Activation, Repression
Gene_Disease	734033	8.00834	DAR, HPO, DisGeNET, TTD	related
Drug_Disease	497966	5.43284	KEGG, Clinical Trials, OpenTarget, DrugBank, DrugCentral, TTD, BioSNAP, SIDER	indication, contraindication, side-effect, unknown
Pathway_Pathway	310049	3.38265	Reactome	participates, is_a, out2input
Gene_GO	294849	3.21682	NCBI	involved
Gene_Pathway	194889	2.12625	KEGG, Reactome	involved
Gene_Phenotype	163518	1.78399	HPO, DisGeNET, TTD	related
Drug_Phenotype	113594	1.23932	Clinical Trials, OpenTarget, DrugBank, DrugCentral, TTD, BioSNAP, SIDER	indication, contraindication, side-effect, unknown
Disease_Phenotype	105318	1.14903	HPO	is_a, pos, neg
Disease_Disease	90035	0.982287	HPO, Mondo	is_a, pos, neg
Drug_Gene	81712	0.891483	OpenTarget, DrugBank, DrugCentral, TTD, DGIdb	agonist, antagonist, contradiction, target
GO_GO	68314	0.74531	GeneOntology	is_a
Disease_Pathway	64430	0.702935	DAR, KEGG	related
Phenotype_Phenotype	17446	0.190337	HPO	is_a
Anatomy_Anatomy	14454	0.157694	UBERON	is_a
Disease_Anatomy	3602	0.039298	Hetionet	present
Pathway_GO	234	0.00255295	KEGG	related
Drug_Pathway	99	0.0010801	KEGG	related
Total	9165855	100

### Sheet: Supp.Table3
Gene	rank	is_record
SLC17A7	1	0
TK2	2	0
KCNH4	3	0
SORT1	4	0
SV2A	5	0
BIRC5	6	0
CALM3	7	0
IL2	8	0
OPRK1	9	0
SYNPO	10	0
ALDH1L1	11	0
YY1	12	0
IL25	13	0
OPRD1	14	0
F11	15	0
EEF1B2P2	16	0
MOBP	17	0
GABRB3	18	0
CCND1	19	0
PTGER3	20	0
SCRN1	21	0
HPSE	22	0
SLC1A3	23	0
GSN	24	0
FGFR1	25	0
IMPA1	26	0
LAPTM4B	27	0
IL4R	28	0
LMTK2	29	0
EDNRA	30	0
PTK2	31	0
RBM45	32	0
CYP2C8	33	0
SERPINB6	34	0
IRS1	35	0
S100A8	36	0
TSHZ1	37	0
FGA	38	0
ECE1	39	0
CCL4	40	0
LYZ	41	0
LPAR2	42	0
ELK1	43	0
IGAN1	44	0
GH1	45	0
BEAN1	46	0
MAP1A	47	0
ADRA2B	48	0
MTG1	49	0
MBL2	50	0

### Sheet: Supp.Table4
disease	rank	is_record
prediabetes syndrome	1	0
glucose intolerance	2	0
diabetic kidney disease	3	0
diabetes mellitus, noninsulin-	4	0
inherited lipid metabolism dis	5	0
nutritional disorder	6	0
kidney disorder	7	0
fatty liver disease	8	0
primary sclerosing cholangitis	9	0
hyperinsulinemic hypoglycemia	10	0
hyperglycemia	11	0
type 1 diabetes mellitus	12	0
abdominal obesity-metabolic sy	13	0
maturity-onset diabetes of the	14	0
cardiovascular disorder	15	0
coronary artery disorder	16	0
arteriosclerosis disorder	17	0
schizophrenia	18	0
hyperinsulinism	19	0
hypertensive disorder	20	0
hypertriglyceridemia	21	0
cirrhosis of liver	22	0
heart failure	23	0
polycystic ovary syndrome	24	0
sclerosing cholangitis	25	0
liver disorder	26	0
COVID-19	27	0
congenital isolated hyperinsul	28	0
diabetic retinopathy	29	0
ischemic disease	30	0
cystic fibrosis	31	0
metabolic syndrome X	32	0
gestational diabetes	33	0
irritable bowel syndrome	34	0
Alzheimer disease	35	0
acute coronary syndrome	36	0
constipation disorder	37	0
asthma	38	0
type 1 diabetes mellitus 20	39	0
ST-elevation myocardial infarc	40	0
Marchiafava-Bignami disease	41	0
hyperphosphatemia	42	0
obsolete rare inherited hyperl	43	0
Alzheimer disease type 1	44	0
Parkinson disease	45	0
anemia	46	0
plasma cell neoplasm	47	0
systolic heart failure	48	0
Lipedema	49	0
HIV infectious disease	50	0

### Sheet: Supp.Table5
DrugBank_ID	DrugName	rank	is_record
DB01406	Danazol	1	0
DB00200	Hydroxocobalamin	2	0
DB13954	Estradiol cypionate	3	0
DB00014	Goserelin	4	0
DB04938	Ospemifene	5	0
DB09317	Synthetic Conjugated Estrogens	6	0
DB00945	Acetylsalicylic acid	7	0
DB00254	Doxycycline	8	0
DB00624	Testosterone	9	0
DB00316	Acetaminophen	10	0
DB00603	Medroxyprogesterone acetate	11	0
DB13207	Arginine glutamate	12	0
DB13956	Estradiol valerate	13	0
DB09153	Sodium chloride	14	0
DB00635	Prednisone	15	0
DB00331	Metformin	16	0
DB00958	Carboplatin	17	0
DB00099	Filgrastim	18	0
DB00480	Lenalidomide	19	0
DB00890	Dienestrol	20	0
DB13943	Testosterone cypionate	21	0
DB00996	Gabapentin	22	0
DB00531	Cyclophosphamide	23	0
DB01006	Letrozole	24	0
DB00717	Norethisterone	25	0
DB00281	Lidocaine	26	0
DB00959	Methylprednisolone	27	0
DB12159	Dupilumab	28	0
DB15765	Sintilimab	29	0
DB00338	Omeprazole	30	0
DB00163	Vitamin E	31	0
DB00813	Fentanyl	32	0
DB01221	Ketamine	33	0
DB00313	Valproic acid	34	0
DB00112	Bevacizumab	35	0
DB14973	Abrocitinib	36	0
DB00169	Cholecalciferol	37	0
DB14765	Rivoceranib	38	0
DB01073	Fludarabine	39	0
DB09140	Oxygen	40	0
DB00979	Cyclopentolate	41	0
DB00497	Oxycodone	42	0
DB09037	Pembrolizumab	43	0
DB09038	Empagliflozin	44	0
DB00864	Tacrolimus	45	0
DB00441	Gemcitabine	46	0
DB01042	Melphalan	47	0
DB00286	Conjugated estrogens	48	0
DB00809	Tropicamide	49	0
DB04575	Quinestrol	50	0
